# Animal retrozymes are non-autonomous sequences of *Penelope*-like elements

**DOI:** 10.64898/2026.07.22.740005

**Authors:** Zhen Li, Isabelle Clavereau, Nicolas Pollet

## Abstract

Hammerhead ribozymes (HHRs) are small catalytic RNAs found across diverse life forms. In animal genomes, they can be encoded by genes organised in dispersed copies or in tandem genomic arrangements. These tandemly organised forms, known as Non-LTR retrozymes, were recently identified as a distinct group of non-autonomous retrotransposons, likely mobilised via a rolling-circle transposition mechanism and potentially involved in host transcriptome regulation. However, their evolutionary origins remain poorly understood. Here, we investigate the presence, genomic distribution, and possible origins of Non-LTR retrozymes across a broad range of vertebrate species. We find that these elements display a patchy phylogenetic distribution, notably absent from the Aves and Mammalia lineages. In species where they are present, retrozyme copy number, consensus length, and monomer proportion vary widely across species and retrozyme families, suggesting diverse amplification dynamics. Genomic mapping reveals a significant enrichment of Non-LTR retrozymes in intergenic regions and their exclusion from introns and exons, indicating selective pressure against genic insertion. Strikingly, the phylogenetic distribution of Non-LTR retrozymes coincides with that of Penelope-like elements (PLEs). Phylogenetic analysis further shows that the pLTR region of PLEs is closely related to Non-LTR retrozymes, supporting the hypothesis that Non-LTR retrozymes are non-autonomous derivatives of PLEs. Together, our findings shed new light on the evolutionary origin and genomic behaviour of Non-LTR retrozymes and underscore their potential regulatory roles in vertebrate genomes.
