## Supplemental Table 8 for "Animal retrozymes are non-autonomous sequences of *Penelope*-like elements"

### Sheet: Values
SS_custom	SS_doubledye	SS_molecularbeacons	SS_sirna	SS_mgb	SS_ngs	Purif_custom	Purif_doubledye	Purif_molecularbeacons	Purif_sirna	Purif_mgb	Purif_ngs	Format_custom	Format_doubledye	Format_molecularbeacons	Format_sirna	Format_mgb	Format_ngs	FiveP_custom	FiveP_doubledye	FiveP_molecularbeacons	FiveP_sirna	FiveP_mgb	FiveP_ngs	ThreeP_custom	ThreeP_doubledye	ThreeP_molecularbeacons	ThreeP_sirna	ThreeP_mgb	ThreeP_ngs	IMod1_custom	IMod1_doubledye	IMod1_molecularbeacons	IMod1_sirna	IMod1_mgb	IMod1_ngs	IMod2_custom	IMod2_doubledye	IMod2_molecularbeacons	IMod2_sirna	IMod2_mgb	IMod2_ngs	QC_custom	QC_doubledye	QC_molecularbeacons	QC_sirna	QC_mgb	QC_ngs	annealing
8	8	6	8	3	1	10	1	1	4	1	2	3	1	1	2	4	1	96	32	34	34	26	2	65	12	3	7	1	0	64	11	2	1	0	0	64	11	2	1	0	0	5	0	0	0	0	1	2
10 nmol (Unmodified 10-79 bases)	10 nmol (5 FAM - 3 TAMRA/BHQ-1 Only) (8-45 bases)	40 nmol (28-50 bases)	3 nmol (select HPLC purification)	6 nmol (8-30 bases)	10 nmol (20-85 bases)	SePOP Desalted	HPLC	RP-HPLC	SePOP Desalted	RP-HPLC	RP-Cartridge	H2O-100 µM	Dried	Dried	In Solution	H2O-100 µM	Dried	2' Fluoro rA	6-FAM	6-FAM	6-FAM	6-FAM	Biotin-TEG	2' Fluoro rA	BHQ®-1	BHQ®-1	6-FAM	MGB-Eclipse®		2' Fluoro rA	5-Nitroindole	dC/dI	6-FAM dT			2' Fluoro rA	5-Nitroindole	dC/dI	6-FAM dT			MALDI-TOF MS					MALDI-TOF MS	Yes
40 nmol (10-99 bases)	40 nmol (8-45 bases)	200 nmol (28-50 bases)	7 nmol (select SePOP purification)	20 nmol (8-30 bases)		RP-Cartridge - Gold			IEX-HPLC		RP-HPLC	TE - 100 µM			Dried	TE - 100 µM		2' Fluoro rC	AP® 5	ATTO 390	Alexa Fluor® 488	AP® 5	Phosphate	2' Fluoro rC	BHQ®-2	BHQ®-2	Cholesteryl-TEG			2' Fluoro rC	AP dC	dInosine				2' Fluoro rC	AP dC	dInosine				MALDI-TOF MS + RP-UHPLC						No
200 nmol (5-139 bases)	200 nmol (8-45 bases)	1000 nmol (28-50 bases)	12 nmol (select HPLC or In Vivo purification)	50 nmol (8-30 bases)		IEX-HPLC			RP-HPLC			Dried				Dried		2' Fluoro rG	ATTO 390	ATTO 425	Alexa Fluor® 546	ATTO 390		2' Fluoro rG	BHQ®-3	Dabcyl	Cy 5®			2' Fluoro rG	BHQ®-1 dT					2' Fluoro rG	BHQ®-1 dT					IEX-UHPLC
1000 nmol (5-139 bases)	1000 nmol (8-45 bases)	2.5 µmol (28-50 bases)	22 nmol (select SePOP purification)			RP-HPLC			In Vivo							10 nmol Dried Aliquots		2' Fluoro rU	ATTO 425	ATTO 465	Alexa Fluor® 647	ATTO 425		2' Fluoro rU	Deep Dark Quencher I		Cy® 3			2' Fluoro rU	BHQ®-2 dT					2' Fluoro rU	BHQ®-2 dT					RP-UHPLC
2.5 µmol (5-139 bases)	2.5 µmol (8-45 bases)	5 µmol (28-50 bases)	40 nmol (select HPLC or In Vivo purification)			In Vivo												5-Carboxy-dC	ATTO 465	ATTO 488	Alexa Fluor® 700	ATTO 465		5-Br dU	Deep Dark Quencher II		Fluorescein			2-Amino dA	C5-Propyne dC					2-Amino dA	C5-Propyne dC					Fluorescence Analysis
5 µmol (5-139 bases)	5 µmol (8-45 bases)	10 µmol (28-50 bases)	60 nmol (select SePOP purification)			Dual HPLC (RP+IEX)												5-Formyl-dC	ATTO 488	ATTO 495	Amino Modifier C12	ATTO 488		5-Carboxy-dC	Eclipse® Dark Quencher		Rhodamine 6G			2-Aminopurine (DNA)	C5-Propyne dU					2-Aminopurine (DNA)	C5-Propyne dU
10 µmol (5-139 bases)	10 µmol (8-45 bases)		80 nmol (select HPLC purification)			Dual HPLC (RP+RP)												5-hydroxymethyl-dC	ATTO 520	ATTO 514	Amino Modifier C6	ATTO 520		5-Formyl-dC	QXL® 520		TAMRA			5,6-Dihydro dU	dC/dI					5,6-Dihydro dU	dC/dI
20 µmol (10-79 bases)	20 µmol (8-45 bases)		200 nmol (select SePOP purification)			PAGE												5-Me dC	ATTO 532	ATTO 520	ATTO 390	ATTO 532		5-hydroxymethyl-dC	QXL® 570					5-Br dC	dInosine					5-Br dC	dInosine
						UltraPureGold												5-Me Iso dC	ATTO 550	ATTO 532	ATTO 425	ATTO 550		5-Me dC	QXL® 610					5-Br dU	dSpacer / THF					5-Br dU	dSpacer / THF
						Recommended Single Purification												6-FAM	ATTO 565	ATTO 550	ATTO 465	ATTO 565		6-FAM	QXL® 670					5-Carboxy-dC	Spacer 18-HEG					5-Carboxy-dC	Spacer 18-HEG
																		Acridine	ATTO 590	ATTO 565	ATTO 488	ATTO 590		6-FAM dT	QXL® IR					5-Formyl-dC	Spacer 9-TEG					5-Formyl-dC	Spacer 9-TEG
																		Alexa Fluor® 350	ATTO 594	ATTO 590	ATTO 520	ATTO 594		Acridine	TAMRA					5-hydroxymethyl-dC						5-hydroxymethyl-dC
																		Alexa Fluor® 430	ATTO 620	ATTO 594	ATTO 532	ATTO 620		Amine dR						5-Me dC						5-Me dC
																		Alexa Fluor® 488	ATTO 647N	ATTO 610	ATTO 550	ATTO 647N		Amino Modifier C6						5-Me Iso dC						5-Me Iso dC
																		Alexa Fluor® 514	ATTO 655	ATTO 612 Q	ATTO 565	ATTO 655		Amino Modifier C6 dT						5-Nitroindole						5-Nitroindole
																		Alexa Fluor® 532	ATTO 680	ATTO 620	ATTO 590	ATTO 680		BHQ®-1						6-FAM dT						6-FAM dT
																		Alexa Fluor® 546	ATTO 700	ATTO 633	ATTO 594	ATTO 700		BHQ®-2						7-Deaza dA						7-Deaza dA
																		Alexa Fluor® 555	ATTO 740	ATTO 647N	ATTO 620	ATTO 740		BHQ®-3						7-Deaza dG						7-Deaza dG
																		Alexa Fluor® 568	Cy 5®	ATTO 655	ATTO 647N	Cy 5®		Biotin C3						8-Br dA						8-Br dA
																		Alexa Fluor® 594	Cy® 3	ATTO 680	ATTO 655	Dragonfly Orange™		Biotin dR						8-Br dG						8-Br dG
																		Alexa Fluor® 647	Cy® 5.5	ATTO 700	ATTO 680	HEX		Biotin-TEG						8-Oxo dA						8-Oxo dA
																		Alexa Fluor® 660	Dragonfly Orange™	ATTO 740	ATTO 700	JOE		Cholesteryl-TEG						8-Oxo dG						8-Oxo dG
																		Alexa Fluor® 680	HEX	ATTO Rho101	ATTO 740	ROX™		Cy 5®						Acridine						Acridine
																		Alexa Fluor® 700	HiLyte™ Fluor 647	Cy 5®	Biotin C6	TET		Cy® 3						Amine dR						Amine dR
																		Alexa Fluor® 750	HiLyte™ Fluor 750	Cy® 3	Cholesteryl-TEG	Texas Red®		dA Blocked						Amino Modifier C6 dT						Amino Modifier C6 dT
																		Amine dR	JOE	Dragonfly Orange™	Cy 5®	Yakima Yellow®		Dabcyl						AP dC						AP dC
																		Amino Modifier C12	Rhodamine 6G	HEX	Cy® 3			dC Blocked						BHQ®-1 dT						BHQ®-1 dT
																		Amino Modifier C3	ROX™	JOE	Fluorescein			dC/dI						BHQ®-2 dT						BHQ®-2 dT
																		Amino Modifier C6	TAMRA	Rhodamine 6G	HEX			ddC Blocked						Biotin dR						Biotin dR
																		AP Conjugation (2,5 µmol Synth. Scale)	TET	ROX™	Phosphate			Deep Dark Quencher I						Biotin dT						Biotin dT
																		ATTO 390	Texas Red®	TAMRA	Rhodamine 6G			Deep Dark Quencher II						C5-Propyne dC						C5-Propyne dC
																		ATTO 425	Yakima Yellow®	TET	TAMRA			dG Blocked						C5-Propyne dU						C5-Propyne dU
																		ATTO 465		Texas Red®	TET			Digoxigenin						Carboxy dT						Carboxy dT
																		ATTO 488		Yakima Yellow®	Thiol (-SH) Modifier C6			Digoxigenin dR						Cy® 3 dT						Cy® 3 dT
																		ATTO 520						Digoxigenin dT						Cy® 5 dT						Cy® 5 dT
																		ATTO 532						dInosine						Dabcyl dT						Dabcyl dT
																		ATTO 550						dT Blocked						dC/dI						dC/dI
																		ATTO 565						dU						Digoxigenin dR						Digoxigenin dR
																		ATTO 590						Eclipse® Dark Quencher						Digoxigenin dT						Digoxigenin dT
																		ATTO 594						FAM dR						dInosine						dInosine
																		ATTO 620						Fluorescein						dP						dP
																		ATTO 647N						Glyceryl						dSpacer / THF						dSpacer / THF
																		ATTO 655						Internal Process (c)						dU						dU
																		ATTO 680						Internal Process (f)						FAM dR						FAM dR
																		ATTO 700						Inverted 3' Base dA						HEX dR						HEX dR
																		ATTO 740						Inverted 3' Base dC						HEX dT						HEX dT
																		BHQ®-1						Inverted 3' Base dG						Iso dG						Iso dG
																		BHQ®-2						Inverted 3' Base dT						JOE dR						JOE dR
																		Biotin C6						JOE						JOE dT						JOE dT
																		Biotin dR						Phosphate						N4-Et dC						N4-Et dC
																		Biotin-TEG						QXL® 520						O6-Me dG						O6-Me dG
																		BODIPY® FL						QXL® 570						Rhodamine 6G dR						Rhodamine 6G dR
																		BSA Conjugation (2,5 µmol Synth. Scale)						QXL® 610						Rhodamine dT						Rhodamine dT
																		C5-Propyne dC						QXL® 670						ROX™ dR						ROX™ dR
																		Cholesteryl-TEG						Rhodamine 6G						ROX™ dT						ROX™ dT
																		Cy 5®						ROX™						Spacer 18-HEG						Spacer 18-HEG
																		Cy® 3						ROX™ dR						Spacer 9-TEG						Spacer 9-TEG
																		Cy® 3.5						ROX™ dT						Spacer C12						Spacer C12
																		Cy® 5.5						Spacer C3						Spacer C3						Spacer C3
																		Dabcyl						TAMRA						TAMRA dT						TAMRA dT
																		DBCO-TEG						TAMRA dT						TET dR						TET dR
																		Digoxigenin						Texas Red®						TET dT						TET dT
																		Digoxigenin dR						Thiol (-SH) Modifier C3						Texas Red® dR						Texas Red® dR
																		DNP-TEG						Thiol (-SH) Modifier C6						Texas Red® dT						Texas Red® dT
																		Dragonfly Orange™						Thiophosphate
																		dSpacer / THF
																		dU
																		DY-681
																		DY-781
																		Eclipse® Dark Quencher
																		FAM dR
																		Fluorescein
																		HEX
																		HiLyte™ Fluor 488
																		HiLyte™ Fluor 555
																		HiLyte™ Fluor 647
																		HiLyte™ Fluor 750
																		HRP Conjugation (2,5 µmol Synth. Scale)
																		Iso dG
																		JOE
																		PC Biotin
																		Phosphate
																		Psoralen C2
																		Psoralen C6
																		Rhodamine 6G
																		ROX™
																		ROX™ dR
																		SBP Conjugation (2,5 µmol Synth. Scale)
																		Spacer C12
																		Spacer C3
																		TAMRA
																		TET
																		Texas Red®
																		Thiol (-SH) Modifier C6
																		Thiophosphate
																		Yakima Yellow®

### Sheet: Supp. Table 7
Supplementary table 7. List of oligonucleotides used for the amplification of genomic retrozymes.
NAME	SEQUENCE (5' > 3')	LENGTH	Retrozyme	Species	Family
OLZL1	TCGTAATACGACTCACTATAGGGGAGAATGTCTGATCAGCTTAAGT	46	Rtz_CM044436.1.4	Xenopus borealis	REP4											TCGTAATACGACTCACTATAGGGGAGAATGTCTGATCAGCTTAAGT	TCGTAATACGACTCACTATAGGGGAGAATGTCTGATCAGCTTAAGT	TCGTAATACGACTCACTATAGGGGAGAATGTCTGATCAGCTTAAGT	TCGTAATACGACTCACTATAGGGGAGAATGTCTGATCAGCTTAAGT	TCGTAATACGACTCACTATAGGGGAGAATGTCTGATCAGCTTAAGT
OLZL2	AGTAAACTGTCCTATTCCCAAGT	23	Rtz_CM044436.1.4	Xenopus borealis	REP4											AGTAAACTGTCCTATTCCCAAGT	AGTAAACTGTCCTATTCCCAAGT	AGTAAACTGTCCTATTCCCAAGT	AGTAAACTGTCCTATTCCCAAGT	AGTAAACTGTCCTATTCCCAAGT
OLZL3	TCGTAATACGACTCACTATAGGGTCATCCGAGCAGCTTCTTCG	43	Rtz_CM044442.1.5	Xenopus borealis	Penelope-6_XT											TCGTAATACGACTCACTATAGGGTCATCCGAGCAGCTTCTTCG	TCGTAATACGACTCACTATAGGGTCATCCGAGCAGCTTCTTCG	TCGTAATACGACTCACTATAGGGTCATCCGAGCAGCTTCTTCG	TCGTAATACGACTCACTATAGGGTCATCCGAGCAGCTTCTTCG	TCGTAATACGACTCACTATAGGGTCATCCGAGCAGCTTCTTCG
OLZL4	AAGGAGAAGTAAAGCTACCAAGG	23	Rtz_CM044442.1.5	Xenopus borealis	Penelope-6_XT											AAGGAGAAGTAAAGCTACCAAGG	AAGGAGAAGTAAAGCTACCAAGG	AAGGAGAAGTAAAGCTACCAAGG	AAGGAGAAGTAAAGCTACCAAGG	AAGGAGAAGTAAAGCTACCAAGG
OLZL5	TCGTAATACGACTCACTATAGGGTGTTCCCAGAATCCCTTTTGACT	46	Rtz_NC_030678.2.4	Xenopus tropicalis	REP4											TCGTAATACGACTCACTATAGGGTGTTCCCAGAATCCCTTTTGACT	TCGTAATACGACTCACTATAGGGTGTTCCCAGAATCCCTTTTGACT	TCGTAATACGACTCACTATAGGGTGTTCCCAGAATCCCTTTTGACT	TCGTAATACGACTCACTATAGGGTGTTCCCAGAATCCCTTTTGACT	TCGTAATACGACTCACTATAGGGTGTTCCCAGAATCCCTTTTGACT
OLZL6	AAAACAATTGCTTTCCAGAATGT	23	Rtz_NC_030678.2.4	Xenopus tropicalis	REP4											AAAACAATTGCTTTCCAGAATGT	AAAACAATTGCTTTCCAGAATGT	AAAACAATTGCTTTCCAGAATGT	AAAACAATTGCTTTCCAGAATGT	AAAACAATTGCTTTCCAGAATGT
OLZL7	TCGTAATACGACTCACTATAGGGTCATCCGAGCAGCTTCTTCAG	44	Rtz_NC_030682.2.3	Xenopus tropicalis	Penelope-6_XT											TCGTAATACGACTCACTATAGGGTCATCCGAGCAGCTTCTTCAG	TCGTAATACGACTCACTATAGGGTCATCCGAGCAGCTTCTTCAG	TCGTAATACGACTCACTATAGGGTCATCCGAGCAGCTTCTTCAG	TCGTAATACGACTCACTATAGGGTCATCCGAGCAGCTTCTTCAG	TCGTAATACGACTCACTATAGGGTCATCCGAGCAGCTTCTTCAG
OLZL8	ACACGTTCAACCATAATGCCT	21	Rtz_NC_030682.2.3	Xenopus tropicalis	Penelope-6_XT											ACACGTTCAACCATAATGCCT	ACACGTTCAACCATAATGCCT	ACACGTTCAACCATAATGCCT	ACACGTTCAACCATAATGCCT	ACACGTTCAACCATAATGCCT
OLZL9	TCGTAATACGACTCACTATAGGGGGTCTCCTCAACCCTCTTAGC	44	Rtz_NC_030685.2.6	Xenopus tropicalis	REP4											TCGTAATACGACTCACTATAGGGGGTCTCCTCAACCCTCTTAGC	TCGTAATACGACTCACTATAGGGGGTCTCCTCAACCCTCTTAGC	TCGTAATACGACTCACTATAGGGGGTCTCCTCAACCCTCTTAGC	TCGTAATACGACTCACTATAGGGGGTCTCCTCAACCCTCTTAGC	TCGTAATACGACTCACTATAGGGGGTCTCCTCAACCCTCTTAGC
OLZL10	ACAAGGGGTGCAAGTGTTGT	20	Rtz_NC_030685.2.6	Xenopus tropicalis	REP4											ACAAGGGGTGCAAGTGTTGT	ACAAGGGGTGCAAGTGTTGT	ACAAGGGGTGCAAGTGTTGT	ACAAGGGGTGCAAGTGTTGT	ACAAGGGGTGCAAGTGTTGT
OLZL11	TCGTAATACGACTCACTATAGGGAGGCACGCTTCCTCAGGA	41	Rtz_NC_030685.2.8	Xenopus tropicalis	Neptune-46_XT											TCGTAATACGACTCACTATAGGGAGGCACGCTTCCTCAGGA	TCGTAATACGACTCACTATAGGGAGGCACGCTTCCTCAGGA	TCGTAATACGACTCACTATAGGGAGGCACGCTTCCTCAGGA	TCGTAATACGACTCACTATAGGGAGGCACGCTTCCTCAGGA	TCGTAATACGACTCACTATAGGGAGGCACGCTTCCTCAGGA
OLZL12	ACAACCAACTACTCACAATTTGA	23	Rtz_NC_030685.2.8	Xenopus tropicalis	Neptune-46_XT											ACAACCAACTACTCACAATTTGA	ACAACCAACTACTCACAATTTGA	ACAACCAACTACTCACAATTTGA	ACAACCAACTACTCACAATTTGA	ACAACCAACTACTCACAATTTGA
OLZL13	TCGTAATACGACTCACTATAGGGTTCTGAAGAGTTACAAAGTGCCA	46	Rtz_NC_030686.2.2	Xenopus tropicalis	Penelope-6_XT											TCGTAATACGACTCACTATAGGGTTCTGAAGAGTTACAAAGTGCCA	TCGTAATACGACTCACTATAGGGTTCTGAAGAGTTACAAAGTGCCA	TCGTAATACGACTCACTATAGGGTTCTGAAGAGTTACAAAGTGCCA	TCGTAATACGACTCACTATAGGGTTCTGAAGAGTTACAAAGTGCCA	TCGTAATACGACTCACTATAGGGTTCTGAAGAGTTACAAAGTGCCA
OLZL14	TGGTCCATCTGCCATGTTTT	20	Rtz_NC_030686.2.2	Xenopus tropicalis	Penelope-6_XT											TGGTCCATCTGCCATGTTTT	TGGTCCATCTGCCATGTTTT	TGGTCCATCTGCCATGTTTT	TGGTCCATCTGCCATGTTTT	TGGTCCATCTGCCATGTTTT
OLZL15	TCGTAATACGACTCACTATAGGGTTAGTGGAAGAGTTGATAT	42	Rtz_NC_054373.1.4	Xenopus laevis	Penelope-6_XT											TCGTAATACGACTCACTATAGGGTTAGTGGAAGAGTTGATAT	TCGTAATACGACTCACTATAGGGTTAGTGGAAGAGTTGATAT	TCGTAATACGACTCACTATAGGGTTAGTGGAAGAGTTGATAT	TCGTAATACGACTCACTATAGGGTTAGTGGAAGAGTTGATAT	TCGTAATACGACTCACTATAGGGTTAGTGGAAGAGTTGATAT
OLZL16	AAAAACAACAACAAAAA	17	Rtz_NC_054373.1.4	Xenopus laevis	Penelope-6_XT											AAAAACAACAACAAAAA	AAAAACAACAACAAAAA	AAAAACAACAACAAAAA	AAAAACAACAACAAAAA	AAAAACAACAACAAAAA
OLZL17	TCGTAATACGACTCACTATAGGGCGTAGGGAACAAGTGGGAGC	43	Rtz_NC_054382.1.10	Xenopus laevis	Neptune-9_XL											TCGTAATACGACTCACTATAGGGCGTAGGGAACAAGTGGGAGC	TCGTAATACGACTCACTATAGGGCGTAGGGAACAAGTGGGAGC	TCGTAATACGACTCACTATAGGGCGTAGGGAACAAGTGGGAGC	TCGTAATACGACTCACTATAGGGCGTAGGGAACAAGTGGGAGC	TCGTAATACGACTCACTATAGGGCGTAGGGAACAAGTGGGAGC
OLZL18	CGTAGGGAACAAGTGGGAGC	20	Rtz_NC_054382.1.10	Xenopus laevis	Neptune-9_XL											CGTAGGGAACAAGTGGGAGC	CGTAGGGAACAAGTGGGAGC	CGTAGGGAACAAGTGGGAGC	CGTAGGGAACAAGTGGGAGC	CGTAGGGAACAAGTGGGAGC
OLZL19	TCGTAATACGACTCACTATAGGGAGGGAGTGCTGGTTTGGAAA	43	Rtz_NC_054387.1.4	Xenopus laevis	Penelope-6_XT											TCGTAATACGACTCACTATAGGGAGGGAGTGCTGGTTTGGAAA	TCGTAATACGACTCACTATAGGGAGGGAGTGCTGGTTTGGAAA	TCGTAATACGACTCACTATAGGGAGGGAGTGCTGGTTTGGAAA	TCGTAATACGACTCACTATAGGGAGGGAGTGCTGGTTTGGAAA	TCGTAATACGACTCACTATAGGGAGGGAGTGCTGGTTTGGAAA
OLZL20	TGTGGAGTAGTGGAGTGCTG	20	Rtz_NC_054387.1.4	Xenopus laevis	Penelope-6_XT											TGTGGAGTAGTGGAGTGCTG	TGTGGAGTAGTGGAGTGCTG	TGTGGAGTAGTGGAGTGCTG	TGTGGAGTAGTGGAGTGCTG	TGTGGAGTAGTGGAGTGCTG
